# End-to-end bimodal anti-counterfeiting by informational DNA nanoparticles

**DOI:** 10.64898/2026.04.06.716834

**Authors:** Ting He, Bingzhao Zhuo, Xing Zhao, Fukuan Hou, Zhuoming Zhao, Yifei Gong, Jingkang Cao, Lu Liu, Kejing Feng, Ju Tang, Shanni Li, Zhekun Xie, Anni Li, Hui Wang, Qingyang Zhao, Zhunyi Yang, Zhoujun Luo, Zhouqing Luo

**Author notes:** Correspondence (Zhouqing Luo). Co-first author (Ting He, Bingzhao Zhuo, Xing Zhao, Fukuan Hou).

## Abstract

The superior stealth properties and high information density make DNA a sought-after candidate in the field of molecular steganography. Here, we developed the **InfinMark** end-to-end DNA steganography framework for anti-counterfeiting applications by combining the characteristics of both the Internet of Things (IoT) and DNA-of-Things (DoT). InfinMark includes five modules: **In**formation Transcoding, **Fi**ngerprint Writing, **N**ano-encapsulation, Invisible **Mark**ing, and Multi-level Rapid Authentication. It ensures precise anti-counterfeiting information reading and writing through a dynamic DNA-compatible transcoding algorithm, achieves seamless embedding by developing scalable nanoparticle manufacture methods, and supports cross-scenario on-site verification, ultimately granting it comprehensive anti-counterfeiting capabilities spanning from source labeling to terminal tracing. By addressing the bottlenecks in IoT and DoT integration, lifecycle tracking, as well on-site product authentication, this research constructs a full-chain bimodal anti-counterfeiting system, thereby showcasing the practical application of informational DNA nanoparticles in various aspects of production and daily life.

---

The Internet of Things (IoT) has reshaped the operational paradigm of the contemporary world and is poised to play an even more pivotal role in the future realms of artificial intelligence (AI) and automation ^1^. Information carriers such as Universal Product Code (UPC) barcodes and Radio Frequency Identification (RFID) tags, along with their enhanced technologies, act as the intermediaries for information exchange among objects and are integral to the IoT infrastructure. Nevertheless, these carriers inherently suffer from vulnerabilities, including susceptibility to counterfeiting, irreparability following accidental damage, and limited adaptability to substances with unique physical forms. With the progression of DNA information storage technology, a DNA-of-things (DoT) storage architecture has been recently introduced for creating materials with embedded memory ^5^. The potential integration of IoT with DoT to develop informational nanoparticles capable of being incorporated into any object, thereby providing each object with an unforgeable and damage-resistant IoT information carrier credential, will exhibits substantial promise in application areas such as anti-counterfeiting and traceability systems.

Counterfeit products and sophisticated forgery techniques have disrupted markets, causing financial losses for companies and risks to consumers ^1^. While tangible anti-counterfeiting methods like Universal Product Code (UPC) barcodes, Radio Frequency Identification (RFID), and Quick Response (QR) codes, have been standard in commercial anti-counterfeiting and traceability for decades, DNA molecular steganography offers a next-gen alternative with its high information density, invisible nature, and ease of encryption ^2^. However, despite the availability of commercial DNA-tagging services ^3^, adoption of DNA molecular steganography in IoT remains absent due to several unresolved challenges:

1. A major challenge lies in integrating DNA molecular steganography with current standards. On one side, the higher cost and lower throughput of DNA reading/writing technologies hinder real-time tracking of goods circulation data, limiting their application in high-frequency trade, despite the continuous emergence of new approaches ^4^. On the other side, current tangible anti-counterfeiting technologies, predominantly based on surface labels, lack effective solutions for goods with special forms (e.g., fine powders, flexible liquids) or dynamically changing physical states ^2,3^. Mainstream providers currently use DNA taggants as simple identity markers ^3^ with minimal integration with tangible anti-counterfeiting technologies. Thus, a informational DNA nanoparticle based technique combining the Internet of Things (IoT) ^1^ and DNA of Things (DoT) ^5^—while requiring minimal logistics changes—is highly desirable.
2. DNA instability caused by environmental factors (e.g., temperature, humidity, UV light, molecular oxygen, and nucleases) ^2^ necessitates encapsulation in silica ^6^ microbial spores ^7^ or polymers ^8^ to create protective barriers against degradation for lifecycle tracking. However, the use of hazardous reagents like fluoride-containing or organic solutions to prepare or dissolve these barriers makes large-scale manufacturing impractical, restricting applications to controlled laboratories. It is necessary to develop non-toxic and cost-effective large-scale DNA nanoparticle preparation methods.
3. On-site authentication remains a bottleneck, as current methods rely on specialized PCR protocols and laboratory equipment ^9^, hindering field deployment. The key to widespread adoption lies in developing cost-effective, lab-free on-site authentication methods.
