## Supplementary material for "End-to-end bimodal anti-counterfeiting by informational DNA nanoparticles": Table S1

### Sheet: Sheet1
Table S1. Mass spectrometry data for the three lowest-scoring DNA sequences from the dynamic encoding pool.
Oligo	Grade	Length	GC content (%)	MW (g/mol)	The deviation of molecular mass
BZO1132	1.9	87	55	26774.3	≤0.05%
BZO1133	1.9	87	55	26725.3	≤0.05%
BZO1134	1.9	87	55	26730.3	≤0.05%
