## Supplementary material for "End-to-end bimodal anti-counterfeiting by informational DNA nanoparticles": Table S3

### Sheet: Sheet1
Table S3. The half-lives of naked and encapsulated DNA fingerprints under varying temperature and humidity conditions were derived from the Arrhenius equation.
Sample	RH	Temperture	T	k	Half_life_years
Chitosan-vanillin + genome DNA	0.25	-180	93.15	8.84763e-52	24842300000000000000000000000000000000000000years
Chitosan-vanillin + genome DNA	0.25	-80	193.15	9.25576e-20	237468900000years
Chitosan-vanillin + genome DNA	0.25	-30	243.15	1.25809e-13	174705 years
Chitosan-vanillin + genome DNA	0.25	-25	248.15	3.77663e-13	58199 years
Chitosan-vanillin + genome DNA	0.25	-20	253.15	1.08552e-12	20248 years
Chitosan-vanillin + genome DNA	0.25	-15	258.15	2.99509e-12	7339 years
Chitosan-vanillin + genome DNA	0.25	-10	263.15	7.95117e-12	2764 years
Chitosan-vanillin + genome DNA	0.25	-5	268.15	2.03535e-11	1080 years
Chitosan-vanillin + genome DNA	0.25	0	273.15	5.03389e-11	437 years
Chitosan-vanillin + genome DNA	0.25	5	278.15	1.20512e-10	182 years
Chitosan-vanillin + genome DNA	0.25	10	283.15	2.79747e-10	79 years
Chitosan-vanillin + genome DNA	0.25	15	288.15	6.30679e-10	35 years
Chitosan-vanillin + genome DNA	0.25	20	293.15	1.38296e-09	16 years
Chitosan-vanillin + genome DNA	0.25	25	298.15	2.95374e-09	7 years
Chitosan-vanillin + genome DNA	0.25	30	303.15	6.15267e-09	4 years
Chitosan-vanillin + genome DNA	0.25	35	308.15	1.25145e-08	2 years
Chitosan-vanillin + genome DNA	0.25	40	313.15	2.48838e-08	10.599466 months
Chitosan-vanillin + genome DNA	0.25	45	318.15	4.84213e-08	5.447076 months
Chitosan-vanillin + genome DNA	0.25	50	323.15	9.23018e-08	2.857524 months
Chitosan-vanillin + genome DNA	0.25	55	328.15	1.72523e-07	1.528813 months
Chitosan-vanillin + genome DNA	0.25	60	333.15	3.16467e-07	0.833436 months
Chitosan-vanillin + genome DNA	0.25	65	338.15	5.70188e-07	0.462575 months
Chitosan-vanillin + genome DNA	0.25	70	343.15	1.00985e-06	0.261182 months
Chitosan-vanillin + genome DNA	0.25	75	348.15	1.7594e-06	0.149911 months
Chitosan-vanillin + genome DNA	0.25	80	353.15	3.0175e-06	0.087408 months
Chitosan-vanillin + genome DNA	0.25	85	358.15	5.09785e-06	0.051738 months
Chitosan-vanillin + genome DNA	0.25	90	363.15	8.48898e-06	0.031070 months
Chitosan-vanillin + genome DNA	0.25	95	368.15	1.39415e-05	0.018919 months
Chitosan-vanillin + genome DNA	0.25	100	373.15	2.25937e-05	0.011674 months
Gelatin-glutaraldehyde + genome DNA	0.25	-180	93.15	9.10926e-51	2412881000000000000000000000000000000000000years
Gelatin-glutaraldehyde + genome DNA	0.25	-80	193.15	3.95395e-19	55588880000years
Gelatin-glutaraldehyde + genome DNA	0.25	-30	243.15	4.54102e-13	48402 years
Gelatin-glutaraldehyde + genome DNA	0.25	-25	248.15	1.34539e-12	16337 years
Gelatin-glutaraldehyde + genome DNA	0.25	-20	253.15	3.81867e-12	5756 years
Gelatin-glutaraldehyde + genome DNA	0.25	-15	258.15	1.04094e-11	2112 years
Gelatin-glutaraldehyde + genome DNA	0.25	-10	263.15	2.7314e-11	805 years
Gelatin-glutaraldehyde + genome DNA	0.25	-5	268.15	6.91392e-11	318 years
Gelatin-glutaraldehyde + genome DNA	0.25	0	273.15	1.69159e-10	130 years
Gelatin-glutaraldehyde + genome DNA	0.25	5	278.15	4.00773e-10	55 years
Gelatin-glutaraldehyde + genome DNA	0.25	10	283.15	9.21023e-10	24 years
Gelatin-glutaraldehyde + genome DNA	0.25	15	288.15	2.05637e-09	11 years
Gelatin-glutaraldehyde + genome DNA	0.25	20	293.15	4.46718e-09	5 years
Gelatin-glutaraldehyde + genome DNA	0.25	25	298.15	9.45505e-09	2 years
Gelatin-glutaraldehyde + genome DNA	0.25	30	303.15	1.95233e-08	1 years
Gelatin-glutaraldehyde + genome DNA	0.25	35	308.15	3.93753e-08	6.698476 months
Gelatin-glutaraldehyde + genome DNA	0.25	40	313.15	7.76543e-08	3.396523 months
Gelatin-glutaraldehyde + genome DNA	0.25	45	318.15	1.49912e-07	1.759396 months
Gelatin-glutaraldehyde + genome DNA	0.25	50	323.15	2.83575e-07	0.930107 months
Gelatin-glutaraldehyde + genome DNA	0.25	55	328.15	5.26092e-07	0.501347 months
Gelatin-glutaraldehyde + genome DNA	0.25	60	333.15	9.58077e-07	0.275296 months
Gelatin-glutaraldehyde + genome DNA	0.25	65	338.15	1.71411e-06	0.153872 months
Gelatin-glutaraldehyde + genome DNA	0.25	70	343.15	3.0152e-06	0.087475 months
Gelatin-glutaraldehyde + genome DNA	0.25	75	348.15	5.21854e-06	0.050542 months
Gelatin-glutaraldehyde + genome DNA	0.25	80	353.15	8.89272e-06	0.029660 months
Gelatin-glutaraldehyde + genome DNA	0.25	85	358.15	1.49299e-05	0.017666 months
Gelatin-glutaraldehyde + genome DNA	0.25	90	363.15	2.47106e-05	0.010674 months
Gelatin-glutaraldehyde + genome DNA	0.25	95	368.15	4.03428e-05	0.006538 months
Gelatin-glutaraldehyde + genome DNA	0.25	100	373.15	6.50045e-05	0.004057 months
DNA	0.25	-180	93.15	8.07981e-53	272030400000000000000000000000000000000000000years
DNA	0.25	-80	193.15	4.64144e-19	47354990000years
DNA	0.25	-30	243.15	1.35889e-12	16175 years
DNA	0.25	-25	248.15	4.33026e-12	5076 years
DNA	0.25	-20	253.15	1.31813e-11	1667 years
DNA	0.25	-15	258.15	3.84307e-11	572 years
DNA	0.25	-10	263.15	1.07582e-10	204 years
DNA	0.25	-5	268.15	2.89818e-10	76 years
DNA	0.25	0	273.15	7.52931e-10	29 years
DNA	0.25	5	278.15	1.89008e-09	12 years
DNA	0.25	10	283.15	4.59289e-09	5 years
DNA	0.25	15	288.15	1.08221e-08	2 years
DNA	0.25	20	293.15	2.4765e-08	10.650301 months
DNA	0.25	25	298.15	5.51197e-08	4.785124 months
DNA	0.25	30	303.15	1.19485e-07	2.207428 months
DNA	0.25	35	308.15	2.5259e-07	1.044200 months
DNA	0.25	40	313.15	5.2136e-07	0.505898 months
DNA	0.25	45	318.15	1.05188e-06	0.250746 months
DNA	0.25	50	323.15	2.07664e-06	0.127010 months
DNA	0.25	55	328.15	4.01565e-06	0.065682 months
DNA	0.25	60	333.15	7.61296e-06	0.034645 months
DNA	0.25	65	338.15	1.41624e-05	0.018624 months
DNA	0.25	70	343.15	2.58739e-05	0.010194 months
DNA	0.25	75	348.15	4.6459e-05	0.005677 months
DNA	0.25	80	353.15	8.20503e-05	0.003215 months
DNA	0.25	85	358.15	0.000142624	0.001849 months
DNA	0.25	90	363.15	0.000244171	0.001080 months
DNA	0.25	95	368.15	0.000411959	0.000640 months
DNA	0.25	100	373.15	0.00068537	0.000385 months
Chitosan-vanillin + genome DNA	0.5	-180	93.15	2.29818e-53	956390700000000000000000000000000000000000000years
Chitosan-vanillin + genome DNA	0.5	-80	193.15	1.12755e-19	194932800000years
Chitosan-vanillin + genome DNA	0.5	-30	243.15	3.20291e-13	68624 years
Chitosan-vanillin + genome DNA	0.5	-25	248.15	1.01824e-12	21586 years
Chitosan-vanillin + genome DNA	0.5	-20	253.15	3.09255e-12	7107 years
Chitosan-vanillin + genome DNA	0.5	-15	258.15	8.9969e-12	2443 years
Chitosan-vanillin + genome DNA	0.5	-10	263.15	2.5133e-11	875 years
Chitosan-vanillin + genome DNA	0.5	-5	268.15	6.75707e-11	325 years
Chitosan-vanillin + genome DNA	0.5	0	273.15	1.75206e-10	125 years
Chitosan-vanillin + genome DNA	0.5	5	278.15	4.38996e-10	50 years
Chitosan-vanillin + genome DNA	0.5	10	283.15	1.06484e-09	21 years
Chitosan-vanillin + genome DNA	0.5	15	288.15	2.50469e-09	9 years
Chitosan-vanillin + genome DNA	0.5	20	293.15	5.72206e-09	4 years
Chitosan-vanillin + genome DNA	0.5	25	298.15	1.2715e-08	2 years
Chitosan-vanillin + genome DNA	0.5	30	303.15	2.75195e-08	9.584271 months
Chitosan-vanillin + genome DNA	0.5	35	308.15	5.80877e-08	4.540629 months
Chitosan-vanillin + genome DNA	0.5	40	313.15	1.1972e-07	2.203097 months
Chitosan-vanillin + genome DNA	0.5	45	318.15	2.412e-07	1.093511 months
Chitosan-vanillin + genome DNA	0.5	50	323.15	4.75525e-07	0.554660 months
Chitosan-vanillin + genome DNA	0.5	55	328.15	9.18303e-07	0.287220 months
Chitosan-vanillin + genome DNA	0.5	60	333.15	1.73868e-06	0.151698 months
Chitosan-vanillin + genome DNA	0.5	65	338.15	3.23039e-06	0.081648 months
Chitosan-vanillin + genome DNA	0.5	70	343.15	5.89454e-06	0.044746 months
Chitosan-vanillin + genome DNA	0.5	75	348.15	1.05716e-05	0.024949 months
Chitosan-vanillin + genome DNA	0.5	80	353.15	1.86488e-05	0.014143 months
Chitosan-vanillin + genome DNA	0.5	85	358.15	3.23801e-05	0.008146 months
Chitosan-vanillin + genome DNA	0.5	90	363.15	5.53739e-05	0.004763 months
Chitosan-vanillin + genome DNA	0.5	95	368.15	9.33261e-05	0.002826 months
Chitosan-vanillin + genome DNA	0.5	100	373.15	0.000155105	0.001700 months
Gelatin-glutaraldehyde + genome DNA	0.5	-180	93.15	2.09246e-54	10504190000000000000000000000000000000000000000years
Gelatin-glutaraldehyde + genome DNA	0.5	-80	193.15	3.56829e-20	615968000000years
Gelatin-glutaraldehyde + genome DNA	0.5	-30	243.15	1.28679e-13	170809 years
Gelatin-glutaraldehyde + genome DNA	0.5	-25	248.15	4.16757e-13	52739 years
Gelatin-glutaraldehyde + genome DNA	0.5	-20	253.15	1.28854e-12	17058 years
Gelatin-glutaraldehyde + genome DNA	0.5	-15	258.15	3.81347e-12	5764 years
Gelatin-glutaraldehyde + genome DNA	0.5	-10	263.15	1.08302e-11	2029 years
Gelatin-glutaraldehyde + genome DNA	0.5	-5	268.15	2.95835e-11	743 years
Gelatin-glutaraldehyde + genome DNA	0.5	0	273.15	7.78903e-11	282 years
Gelatin-glutaraldehyde + genome DNA	0.5	5	278.15	1.98063e-10	111 years
Gelatin-glutaraldehyde + genome DNA	0.5	10	283.15	4.87312e-10	45 years
Gelatin-glutaraldehyde + genome DNA	0.5	15	288.15	1.1621e-09	19 years
Gelatin-glutaraldehyde + genome DNA	0.5	20	293.15	2.69031e-09	8 years
Gelatin-glutaraldehyde + genome DNA	0.5	25	298.15	6.05528e-09	4 years
Gelatin-glutaraldehyde + genome DNA	0.5	30	303.15	1.32692e-08	2 years
Gelatin-glutaraldehyde + genome DNA	0.5	35	308.15	2.83464e-08	9.304697 months
Gelatin-glutaraldehyde + genome DNA	0.5	40	313.15	5.9105e-08	4.462475 months
Gelatin-glutaraldehyde + genome DNA	0.5	45	318.15	1.20426e-07	2.190181 months
Gelatin-glutaraldehyde + genome DNA	0.5	50	323.15	2.40022e-07	1.098878 months
Gelatin-glutaraldehyde + genome DNA	0.5	55	328.15	4.6844e-07	0.563050 months
Gelatin-glutaraldehyde + genome DNA	0.5	60	333.15	8.96065e-07	0.294348 months
Gelatin-glutaraldehyde + genome DNA	0.5	65	338.15	1.68149e-06	0.156857 months
Gelatin-glutaraldehyde + genome DNA	0.5	70	343.15	3.09802e-06	0.085136 months
Gelatin-glutaraldehyde + genome DNA	0.5	75	348.15	5.60856e-06	0.047027 months
Gelatin-glutaraldehyde + genome DNA	0.5	80	353.15	9.98434e-06	0.026417 months
Gelatin-glutaraldehyde + genome DNA	0.5	85	358.15	1.74902e-05	0.015080 months
Gelatin-glutaraldehyde + genome DNA	0.5	90	363.15	3.01692e-05	0.008743 months
Gelatin-glutaraldehyde + genome DNA	0.5	95	368.15	5.12746e-05	0.005144 months
Gelatin-glutaraldehyde + genome DNA	0.5	100	373.15	8.59147e-05	0.003070 months
DNA	0.5	-180	93.15	3.01621e-46	72871370000000000000000000000000000000years
DNA	0.5	-80	193.15	6.36488e-17	345325600years
DNA	0.5	-30	243.15	2.63523e-11	834 years
DNA	0.5	-25	248.15	7.21151e-11	305 years
DNA	0.5	-20	253.15	1.89654e-10	116 years
DNA	0.5	-15	258.15	4.80431e-10	46 years
DNA	0.5	-10	263.15	1.17479e-09	19 years
DNA	0.5	-5	268.15	2.77849e-09	8 years
DNA	0.5	0	273.15	6.3675e-09	3 years
DNA	0.5	5	278.15	1.41639e-08	2 years
DNA	0.5	10	283.15	3.06289e-08	8.611293 months
DNA	0.5	15	288.15	6.44848e-08	4.090181 months
DNA	0.5	20	293.15	1.32359e-07	1.992719 months
DNA	0.5	25	298.15	2.65202e-07	0.994544 months
DNA	0.5	30	303.15	5.19328e-07	0.507876 months
DNA	0.5	35	308.15	9.9503e-07	0.265072 months
DNA	0.5	40	313.15	1.86729e-06	0.141250 months
DNA	0.5	45	318.15	3.43555e-06	0.076772 months
DNA	0.5	50	323.15	6.20278e-06	0.042522 months
DNA	0.5	55	328.15	1.09991e-05	0.023980 months
DNA	0.5	60	333.15	1.91717e-05	0.013758 months
DNA	0.5	65	338.15	3.28721e-05	0.008024 months
DNA	0.5	70	343.15	5.54844e-05	0.004754 months
DNA	0.5	75	348.15	9.22538e-05	0.002859 months
DNA	0.5	80	353.15	0.000151198	0.001744 months
DNA	0.5	85	358.15	0.000244408	0.001079 months
DNA	0.5	90	363.15	0.000389889	0.000676 months
DNA	0.5	95	368.15	0.000614127	0.000429 months
DNA	0.5	100	373.15	0.000955625	0.000276 months
Chitosan-vanillin + genome DNA	0.75	-180	93.15	1.22148e-53	1799417000000000000000000000000000000000000000years
Chitosan-vanillin + genome DNA	0.75	-80	193.15	5.38357e-20	408271100000years
Chitosan-vanillin + genome DNA	0.75	-30	243.15	1.49817e-13	146710 years
Chitosan-vanillin + genome DNA	0.75	-25	248.15	4.75526e-13	46222 years
Chitosan-vanillin + genome DNA	0.75	-20	253.15	1.44202e-12	15242 years
Chitosan-vanillin + genome DNA	0.75	-15	258.15	4.18897e-12	5247 years
Chitosan-vanillin + genome DNA	0.75	-10	263.15	1.16854e-11	1881 years
Chitosan-vanillin + genome DNA	0.75	-5	268.15	3.13735e-11	701 years
Chitosan-vanillin + genome DNA	0.75	0	273.15	8.12419e-11	271 years
Chitosan-vanillin + genome DNA	0.75	5	278.15	2.03302e-10	108 years
Chitosan-vanillin + genome DNA	0.75	10	283.15	4.92531e-10	45 years
Chitosan-vanillin + genome DNA	0.75	15	288.15	1.15715e-09	19 years
Chitosan-vanillin + genome DNA	0.75	20	293.15	2.64053e-09	8 years
Chitosan-vanillin + genome DNA	0.75	25	298.15	5.86106e-09	4 years
Chitosan-vanillin + genome DNA	0.75	30	303.15	1.26718e-08	2 years
Chitosan-vanillin + genome DNA	0.75	35	308.15	2.67197e-08	9.871157 months
Chitosan-vanillin + genome DNA	0.75	40	313.15	5.50149e-08	4.794240 months
Chitosan-vanillin + genome DNA	0.75	45	318.15	1.10731e-07	2.381935 months
Chitosan-vanillin + genome DNA	0.75	50	323.15	2.18102e-07	1.209319 months
Chitosan-vanillin + genome DNA	0.75	55	328.15	4.20801e-07	0.626792 months
Chitosan-vanillin + genome DNA	0.75	60	333.15	7.96026e-07	0.331339 months
Chitosan-vanillin + genome DNA	0.75	65	338.15	1.47772e-06	0.178488 months
Chitosan-vanillin + genome DNA	0.75	70	343.15	2.69417e-06	0.097898 months
Chitosan-vanillin + genome DNA	0.75	75	348.15	4.82799e-06	0.054630 months
Chitosan-vanillin + genome DNA	0.75	80	353.15	8.5101e-06	0.030993 months
Chitosan-vanillin + genome DNA	0.75	85	358.15	1.47649e-05	0.017864 months
Chitosan-vanillin + genome DNA	0.75	90	363.15	2.5231e-05	0.010454 months
Chitosan-vanillin + genome DNA	0.75	95	368.15	4.24932e-05	0.006207 months
Chitosan-vanillin + genome DNA	0.75	100	373.15	7.05728e-05	0.003737 months
Gelatin-glutaraldehyde + genome DNA	0.75	-180	93.15	2.16997e-51	10128980000000000000000000000000000000000000years
Gelatin-glutaraldehyde + genome DNA	0.75	-80	193.15	5.13695e-19	42787160000years
Gelatin-glutaraldehyde + genome DNA	0.75	-30	243.15	8.16474e-13	26920 years
Gelatin-glutaraldehyde + genome DNA	0.75	-25	248.15	2.48097e-12	8859 years
Gelatin-glutaraldehyde + genome DNA	0.75	-20	253.15	7.21497e-12	3046 years
Gelatin-glutaraldehyde + genome DNA	0.75	-15	258.15	2.0132e-11	1092 years
Gelatin-glutaraldehyde + genome DNA	0.75	-10	263.15	5.40264e-11	407 years
Gelatin-glutaraldehyde + genome DNA	0.75	-5	268.15	1.39745e-10	157 years
Gelatin-glutaraldehyde + genome DNA	0.75	0	273.15	3.49105e-10	63 years
Gelatin-glutaraldehyde + genome DNA	0.75	5	278.15	8.43881e-10	26 years
Gelatin-glutaraldehyde + genome DNA	0.75	10	283.15	1.97728e-09	11 years
Gelatin-glutaraldehyde + genome DNA	0.75	15	288.15	4.49803e-09	5 years
Gelatin-glutaraldehyde + genome DNA	0.75	20	293.15	9.94946e-09	2 years
Gelatin-glutaraldehyde + genome DNA	0.75	25	298.15	2.14295e-08	1 years
Gelatin-glutaraldehyde + genome DNA	0.75	30	303.15	4.50023e-08	5.860915 months
Gelatin-glutaraldehyde + genome DNA	0.75	35	308.15	9.22571e-08	2.858908 months
Gelatin-glutaraldehyde + genome DNA	0.75	40	313.15	1.84846e-07	1.426891 months
Gelatin-glutaraldehyde + genome DNA	0.75	45	318.15	3.62353e-07	0.727894 months
Gelatin-glutaraldehyde + genome DNA	0.75	50	323.15	6.95679e-07	0.379132 months
Gelatin-glutaraldehyde + genome DNA	0.75	55	328.15	1.30934e-06	0.201440 months
Gelatin-glutaraldehyde + genome DNA	0.75	60	333.15	2.41799e-06	0.109080 months
Gelatin-glutaraldehyde + genome DNA	0.75	65	338.15	4.38507e-06	0.060148 months
Gelatin-glutaraldehyde + genome DNA	0.75	70	343.15	7.81565e-06	0.033747 months
Gelatin-glutaraldehyde + genome DNA	0.75	75	348.15	1.37008e-05	0.019251 months
Gelatin-glutaraldehyde + genome DNA	0.75	80	353.15	2.36385e-05	0.011158 months
Gelatin-glutaraldehyde + genome DNA	0.75	85	358.15	4.01683e-05	0.006566 months
Gelatin-glutaraldehyde + genome DNA	0.75	90	363.15	6.72675e-05	0.003921 months
Gelatin-glutaraldehyde + genome DNA	0.75	95	368.15	0.000111082	0.002374 months
Gelatin-glutaraldehyde + genome DNA	0.75	100	373.15	0.000180986	0.001457 months
DNA	0.75	-180	93.15	8.16948e-38	269044700000000000000000000000years
DNA	0.75	-80	193.15	6.52668e-15	3367648years
DNA	0.75	-30	243.15	1.59085e-10	138 years
DNA	0.75	-25	248.15	3.49214e-10	63 years
DNA	0.75	-20	253.15	7.43129e-10	30 years
DNA	0.75	-15	258.15	1.53579e-09	14 years
DNA	0.75	-10	263.15	3.0876e-09	7 years
DNA	0.75	-5	268.15	6.0478e-09	4 years
DNA	0.75	0	273.15	1.15581e-08	2 years
DNA	0.75	5	278.15	2.15805e-08	1 years
DNA	0.75	10	283.15	3.94148e-08	6.691765 months
DNA	0.75	15	288.15	7.04984e-08	3.741287 months
DNA	0.75	20	293.15	1.23619e-07	2.133611 months
DNA	0.75	25	298.15	2.12721e-07	1.239910 months
DNA	0.75	30	303.15	3.5955e-07	0.733569 months
DNA	0.75	35	308.15	5.97463e-07	0.441458 months
DNA	0.75	40	313.15	9.76832e-07	0.270010 months
DNA	0.75	45	318.15	1.5726e-06	0.167719 months
DNA	0.75	50	323.15	2.49469e-06	0.105727 months
DNA	0.75	55	328.15	3.90218e-06	0.067592 months
DNA	0.75	60	333.15	6.02237e-06	0.043796 months
DNA	0.75	65	338.15	9.176e-06	0.028744 months
DNA	0.75	70	343.15	1.38105e-05	0.019098 months
DNA	0.75	75	348.15	2.05431e-05	0.012839 months
DNA	0.75	80	353.15	3.02162e-05	0.008729 months
DNA	0.75	85	358.15	4.39678e-05	0.005999 months
DNA	0.75	90	363.15	6.33204e-05	0.004165 months
DNA	0.75	95	368.15	9.0292e-05	0.002921 months
DNA	0.75	100	373.15	0.000127534	0.002068 months
