## Supplementary material for "End-to-end bimodal anti-counterfeiting by informational DNA nanoparticles": Table S4

### Sheet: Parameters of different method
Table S4. Performance comparison of different anti-counterfeiting technologies based on multiple parameters
Technology	Source of DNA	Strategy of encryption	Encapsulation material	Total time for encapsulation	Particle size	Lifespan	DNA releasing	Readout	Time for authenticity	Applications	Referece	Publlished year
DNA Ink	Chemical synthetic single-stranded DNA fragments encoding a personalized set of short tandem repeats (STR)	Static encrypted using a binary, 160-bit algorithm, using a hashing function to protect privacy	/	/	/	~2 years	toluene/methyl isobutyl ketone, TNE buffer, phenol/chloroform	PCR&AGE, DNA sequencing	Hours	To protect printed materials such as identity certificates from being copied	DOI: 10.1620/tjem.204.109	2004
synthetic DNA 'fossils'	Natural genomic dsDNA or synthetic ssDNA fragments, plasmids	Unencrypted	Tetraethoxysilane (TEOS), N-trimethoxysilylpropyl-N,N,N-trimethylammonium chloride (TMAPS)	≈ 6 days	≈ 200 nm	8 years	NH4FHF/NH4F, silica spin columns	qPCR, PCR&AGE, DNA sequencing	Hours	Product or biological tagging and tracing; storage of nonbiological information	DOI: 10.1038/nprot.2013.154	2013
Magnetically Recoverable DNA/silica encapsulates	Chemical synthetic dsDNA	Unencrypted	Fe2O3, Ntrimethoxysilylpropyl-N,N,N-trimethylammonium chloride (TMAPS), Tetraethoxysilane (TEOS), N-hexyltrimethoxysilane	≈ 6 days	50-400 nm	2 years (in decalin at room temperature)	Buffered oxide etch (BOE) solution	qPCR and Sanger sequencing	Hours	Invisibledn Oil Tagging	DOI: 10.1021/nn4063853	2014
SPED for milk traceability	Natural genomic DNA fragments & chemical synthetic sequence (Randomly generated)	Unencrypted	Tetraethoxysilane (TEOS), N-trimethoxysilylpropyl-N,N,N-trimethylammonium chloride (TMAPS)	≈ 6 days	Primary particle size: 140 nm; agglomerate size: 1200 nm	＞Several weeks	buffered oxide etch (BOE) solution	qPCR	Hours	Labeling milk along Its production chain	DOI: 10.1021/jf503413f	2014
SSDG NPs	Amplification using natural DNA as a template	Unencrypted	Gelatin, glutaraldehyde, silicate solution, glacial acetic acid	≈ 4 days	≈ 102 nm	＞ 1 years	50% chloroform, HF/NH4F, isopropanol,70% ethanol	UV light, PCR&AGE, DNA sequencing	UV-based detection：Seconds；PCR & AGE: ＞ 2.5 hours	anti-counterfeiting surface lable	DOI: 10.1039/c7tc01380a	2017
DNA tagging	PCR-generated DNA fragment	Unencrypted	/	/	/	＞ 2 years	Ethanol	PCR & capillary electrophoresis (CE); Recombinase Polymerase Amplification (RPA)	PCR: ~1 hours ; RPA: 15 min	Rapid authentication of pharmaceuticals	DOI: 10.1371/journal.pone.0218314	2019
DNA-of-things’ (DoT) storage architecture	Chemical synthetic 12000 oligos	Statically encrypted by DNA Fountain	Tetraethoxysilane (TEOS), N-trimethoxysilylpropyl-N,N,N-trimethylammonium chloride (TMAPS)	≈ 6 days	≈ 200 nm	8 years	tetrahydrofuran (THF), buffered oxide etch (BOE) solution	PCR, Illumina sequencing	Extraction and PCR: 4 hours; DNA sequencing: 17 hours	Store digital data for long time frames; Authentication for embedding materials, such as polycaprolactone, polystyrene, polyacrylates and acrylamides	DOI: 10.1038/s41587-019-0356-z	2020
Porcupine	Chemical synthesis	Static encrypted by porcupine molecular tagging system	/	/	/	~2 years	/	Nanopore sequencing	10-15 seconds	Rapid and robust tagging of physical objects	DOI: 10.1101/2020.03.06.981514	2020
Barcoded spores	Chemical synthetic DNA barcodes	Statically encrypted by Molbit	Synthetic, nonviable spores of Bacillus subtilis and Saccharomyces cerevisiae	2- 6 days	1-3 μm	3 months	200 mM NaOH	Recombinase Polymerase Amplification (RPA), SHERLOCK	＜ 1 hours	Determine object provenance	DOI: 10.1126/science.aba5584	2020
DNA-Strand-Displacement-based Rapid Visual Authentication (Dsdb RVA)	Chemical synthesis	Unencrypted	/	/	/	~2 years	/	UV flashlight and filtered glasses	Seconds	Rapid authentication for tickets	DOI: 10.1021/acsami.1c02429.	2021
Editable DNA-Traceable Barcode	Natural genomic DNA fragments & chemical synthetic sequence (geographical origin information, and authenticity information)	Unencrypted	Tetraethoxysilane (TEOS), N-trimethoxysilylpropyl-N,N,N-trimethylammonium chloride (TMAPS)	≈ 6 days	≈ 100 nm	8 years	NH4FHF/NH4F, silica spin columns	PCR & capillary electrophoresis (CE), DNA sequencing	Hours	Identifying food geographical origin and authenticity	DOI: 10.3390/ foods12010017	2022
Biodegradable Organosilica Encapsulates (BOE)	Chemical synthetic DNA barcodes	Unencrypted	bis(3-triethoxysilylpropyl) disulfide (BTSPD), cetyltrimethylammonium bromide (CTAB), N-trimethoxysilylpropyl-N,N,N-trimethylammonium chloride (TMAPS), Poly(vinylpyrrolidone) (PVP), absolute ethanol (EtOH), sodium hydroxide (NaOH), solution of ammonium nitrate in ethanol (NH4NO3), isopropanol	≈ 4 days	441 ± 34 nm	a 60-year half life at ambient temperature	0.02M tris(2-carboxyethyl) phosphine (TCEP)	qPCR; Qubit Fluorometer assay	Hours	Store digital data for long time frames	DOI: 10.1021/acs.langmuir.2c01167	2022
Chemical unclonable functions (CUFs)	synthetic large random DNA pools	Statically encrypted by Chemical Unclonable Functions (CUFs)	N-trimethoxysilylpropyl-N,N,N-trimethylammonium chloride (TMAPS) , tetraethyl orthosilicate (TEOS)	＞ 6 days	≈ 150 nm	8 years	NH4FHF/NH4F	qPCR, PCR&AGE	Hours	Authentication for cosmetics and pharmaceuticals	DOI: 10.1021/acsnano.4c10870；10.1038/s41467-024-47187-7	2024
InfinMark	Chemical and biosynthetic DNA	Dynamic encryption	Gelatin, glutaraldehyde; chitosan, vanillin	1.5 day	Primary particle size for Gelatin- glutaraldehyde NPs : ≈ 350 nm; primary particle size for Chitosan-vanillin NPs : ≈ 420 nm	Ambient temperature: ~ 35 years	0.2 M NaOH	Rapid one-site deployed detection kit, Illumina sequencing	Minutes	Multi-Scenario Authentication, allowing covert embedding of anti-counterfeiting tags directly into the material matrix (solid, liquid, or powder) and preventing tampering or removal	This study

### Sheet: Comparison & Evaluation
	Encryption level	Encapsulation time	Lifespan	Degradability	Extraction (Difficulty & Environmental Impact)	Detection: Complexity & Facilities
DNA Ink	3	/	3	5	1	1
synthetic DNA 'fossils'	1	2	3	1	2	1
SSDG NPs	1	3	2	4	1	5
Porcupine	2	/	3	5	5	3
DNA-Strand-Displacement-based Rapid Visual Authentication (Dsdb RVA)	1	/	3	5	5	5
Barcoded spores	2	4	1	3	4	4
Editable DNA-Traceable Barcode	1	2	3	1	2	1
Chemical unclonable functions (CUFs) NPs	5	1	3	1	2	1
InfinMark	4	5	5	4	4	4
Biodegradable Organosilica Encapsulates (BOE)	1	3	4	2	3	2
Evaluation Criteria
Level	Encryption (Algorithmic complexity and resistance to reverse engineering	Encapsulation (Time efficient)	Lifespan (Theoretical duration under optimal conditions)	Degradability (Enzymatic hydrolysis or microbial assimilation）	Extraction (Difficulty & environmental Impact)	Detection (Time-efficient and field-deployable)
1	Natural/synthetic molecules	＞ 6 days	Short-term (≈3 months)	Extremely difficult: inorganic silica encapsulation	Extremely difficult: requires multiple toxic reagents	Non-field-deployable, hour-level authentication
2	Static encoding	6 days	Medium-term (≈1 year)	Difficult: organosilica encapsulation	Difficult: involves toxic reagents	Non-field-deployable, minute-level authentication, relies on standard laboratory equipment
3	Static encoding + hash function	4 days	Mid-to-long-term (2–10 years)	Degradable: spore (biological) encapsulation	Moderate: uses low-toxicity reagents; challenging to handle with significant environmental impact	Field-deployable, minute-level authentication, relies on high-precision instruments
4	Dynamic encryption	2-6 days	Long-term (10–60 years)	Readily degradable: gelatin/chitosan, etc.	Easy: non-toxic and easy to handle	Field-deployable, minute-level authentication, kit-based deployment
5	Chemical unclonability	1.5 days	Ultra-long-term (decades to millennia)	Highly degradable: unencapsulated	Very easy: no de-encapsulation required	Field-deployable, second-level verification, visible to the naked eye or requires simple equipment (e.g., UV lamp)
