## Supplementary material for "End-to-end bimodal anti-counterfeiting by informational DNA nanoparticles": Table S5

### Sheet: Sheet1
Table S5. Global application cases for dna-based security authentication and traceability.						1	2	3	4	5	6	7	6	8	9	10	11	12
Company/Brand	Strategy for attached code and detection	Primary Application	Disclosed Clients / Cases	Advantage	Disadvantage	Source of reference information
Applied DNA Sciences (SigNature® DNA / CertainT®)	PCR-compatible, matrix-embedding (Inks, fibers, microcapsules) synthetic and encapsulated plant DNA	Cotton (raw material)，textile products, pharmaceutical (gelatin) capsules, military-grade Personal Protective Equipment (PPE); electronic components/parts	Costco; Bed Bath & Beyond; U.S. Department of Defense (DoD); ACG Capsules	High security，forensic admissibility，superior durability	Requires specialized equipment/lab for verification	[1].https://adnas.com/certaint-supply-chain-platform-certifies-authenticity-origin/;[2].https://adnas.com/dna-molecular-tagging-effective-tool-authenticate-denim/
Haelixa	Sprayable synthetic DNA; resistant to washing & recycling; detectable by PCR or fluorescence.	Sustainable textiles (organic cotton, recycled polyester, silk)	Swiss/EU sustainable fashion brands (some undisclosed)	Completely invisible, full supply chain traceability	Currently limited mainly to textile materials; lacks forensic-grade certification, limiting applications in military and high-end art	[1].https://haelixa.com/;[2].https://haelixa.com/technology/
DNA Technologies (DNA Matrix™)	DNA + photoluminescent dual-layer ink, read by a proprietary scanner	Artworks, luxury goods, sports memorabilia, pharmaceutical packaging	Dormie Workshop golf accessories, luxury brands (some confidential)	Multi-layered security, suitable for ultra-high-value items	Requires a proprietary scanner	[1].https://dnatechnologies.com/applications/;[3].https://dnatechnologies.com/
Tagsmart (Smart DNA Tags)	Synthetic DNA tag + online database, verifiable by PCR or APP	Artworks, limited-edition luxury goods	UK high-end art auction houses, artists	Combines digital certificate with a global database	Network dependency poses hacking risks	[1].https://www.nature.com/articles/s41467-025-60282-7
SelectaDNA (Selectamark)	Liquid DNA spray + UV microdot dual marking	Property theft deterrent (cash, vehicles, valuables), insurance claims	UK police, insurance companies, national property marking schemes	Extremely low cost, widely adopted by police	Primarily for theft deterrence, not product provenance	[1].https://www.selectamark.co.uk/selectadna
Microtrace	Micro synthetic DNA embedded in coatings/liquids, forensically validated by PCR	Industrial raw materials, pharmaceuticals, electronics, defense supply chains	US Department of Defense, pharmaceutical giants (some confidential)	Court-admissible evidence, extremely covert	Requires lab testing	[1].https://www.microtracesolutions.com/technologies/core-technologies/dna-taggants
Oritain	Analyzes product's natural isotopic/DNA fingerprint (non-additive) and matches against database for origin verification	Agricultural products (honey, beef, wool, cotton) origin authentication	New Zealand Wool Board, honey brands, UK supermarket supply chains	No tag/label added, completely natural	Only for natural raw materials, affected by environmental variation	[1].https://fastercapital.com/content/DNA-Authentication-System-Unlocking-Business-Success--How-DNA-Authentication-Systems-Are-Revolutionizing-Security.html
TraceTag (CypherMark™)	Synthetic DNA with proprietary primer lock-key, authenticated via quantitative PCR (qPCR) with key protection.	Brand protection, cash/documents, fuel/textiles.	TraceTag International (UK/Norway). Clients: Governments, fuel industry, pharmaceuticals.	Forensic-grade security, vast encoding capacity	Requires laboratory qPCR	[1].https://www.tracetag.com/
Holoptica (DNA SmartMARK™)	Micro-encapsulated polymorphic DNA + optical indicators, instant authentication via portable laser scanner.	Document security (passports), pharmaceuticals/brand protection.	Holoptica LLC (USA). Clients: Governments, pharmaceutical brands.	Instant mobile authentication, multi-layer protection	Requires dedicated scanner	[1].https://holoptica.com/product/dna-smartmark/
Aanika Biosciences (Microbial Tags)	Inactivated bacterial spore carriers integrating DNA watermark, authenticated via PCR (food-grade).	Food supply chain (produce/grains/meat).	Aanika Biosciences (USA). Clients: Satur Farms, cooperatives.	Food-grade edible, resistant to harsh conditions, precise traceability	Requires PCR, non-instant authentication	[1].https://www.aanikabio.com/
