## Supplementary material for "End-to-end bimodal anti-counterfeiting by informational DNA nanoparticles": Table S6

### Sheet: Sheet1
Table S6. Calculation methodology and parameters for cost-effectiveness.
Method	Price(dollars)	encryption level	Durability（year)		Encryption level	Engineering-experience-weighted encryption level
Barcode	$0.0015-0.05	10³–10⁴	0.5-8		L1	L1: Visible to the naked eye (publicly verifiable). L2: Requires tools/specialized devices. L3: Requires laboratory-grade analysis.				Weight：L1=1; L2=1.5; L3=2
QR code	$0.0015-0.05	10⁶–10¹⁰	5-8		L1-L2
Laser Holographic Anti-counterfeiting, LHAC	$0.0056-0.85	10¹²–10²⁰	7-12		L2-L3
Destructible Label	$0.02-0.03	10⁴–10⁸	2-5		L1-L2
Invisible Ink	$0.01-0.2	10⁶	3-6		L2
Optically Variable Ink	$0.10-0.20	10⁸–10¹⁴	8-15		L2
NFC/RFID	$0.05-0.5	10¹⁴-3.4×10³⁸	5-10		L2-L3
DNA-based anti-counterfeit label	$0.01-0.05	10³⁰–10⁵⁰	10-25		L3
InfinMark	$0.000171-0.000282	3.7 × 10⁴¹	36 year		L3
The calculation process of cost performance
Method	Price(dollars)		Encryption level		Durability (year)		Empirical engineering weight （self-defined）		Strength metrics		Cost-Performance Index (V)
	min	max	min	max	min	max	min	max	min	max	V = (log₂S·w·T)/C
Barcode	0.0015	0.05	1000	10000	0.5	8	1	1	6.90776	9.21034	2302.59	1473.65
QR code	0.0015	0.05	1000000	10000000000	5	8	1	1	13.8155	23.0259	46051.7	3684.14
Laser Holographic Anti-counterfeiting, LHAC	0.0056	0.85	1000000000000	1e+20	7	12	1.5	2	27.631	46.0517	51808.2	1300.28
Destructible Label	0.02	0.03	10000	100000000	2	5	1	1.5	9.21034	18.4207	921.034	4605.17
Invisible Ink	0.01	0.2	1000000	1000000	3	6	1.5	1.5	13.8155	13.8155	6216.98	621.698
Optically Variable Ink	0.1	0.2	100000000	100000000000000	8	15	1.5	1.5	18.4207	32.2362	2210.48	3626.57
NFC/RFID	0.05	0.5	100000000000000	1e+38	5	10	1.5	2	32.2362	87.4982	4835.43	3499.93
DNA-based anti-counterfeit label	0.01	0.05	1e+30	1e+50	10	25	2	2	69.0776	115.129	138155	115129
InfinMark	0.000171	0.000282	1e+41	1e+41	11	100000	2	2	94.406	94.406	1.21458e+07	6.69546e+10
