## Supplementary material for "End-to-end bimodal anti-counterfeiting by informational DNA nanoparticles": Table S7

### Sheet: Sheet1
Table S7. Composition of the Detection Kit.
No.	Components	Contents	Purpose
1	Swab	Swab	Sample collection from the environment to be tested
2	Tube L1 (1.5 mL EP tube)	Buffer L1	Alkaline lysis of sample to release anti-counterfeiting DNA fingerprint
3	Tube L2 (1.5 mL EP tube)	Buffer L2	Neutralization of alkaline lysis system
4	Tube S1 (0.2 mL EP tube)	lyophilized powder	Reaction setup for specific amplification of anti-counterfeiting DNA fingerprint
5	Tube S2 (1.5 mL EP tube)	Buffer S2
6	Tube S3 (1.5 mL EP tube)	Buffer S3
7	Tube S4 (1.5 mL EP tube)	Buffer S4	Diluent
8	Tube K1 (1.5 mL EP tube)	Buffer K1	Reaction setup for rapid colorimetric identification of anti-counterfeiting DNA fingerprint
9	Tube G (0.2 mL EP tube)	Buffer G
