## Supplementary material for "End-to-end bimodal anti-counterfeiting by informational DNA nanoparticles": Table S8

### Sheet: Sheet1
Table S8. All primers used for plasmid construction, amplification, qPCR and sequencing.
Purpose	Primer Name	Sequence
Insert fragment synthesis	BZO460	TCGTCGGCAGCGTCAGATGTGTATAAGAGACAGGTAGAGGATGTCCACGAGGTCTCT
	SUO202	CTGACACTGTACGATAGTGCTATCTCACATGCACTGAAAAAGAGACCTCGTGGACATC
	SUO203	GCACTATCGTACAGTGTCAGTCGTGCGACTATCAGTCGTG
	SUO204	GTCGACCTGCAGCGTACGCTATCTGACGCACACGACTGATAGTCGCACGA
	BZO461	GTCTCGTGGGCTCGGAGATGTGTATAAGAGACAGGACGACGTCGACCTGCAGCGTACG
Vector linearization amplification	SUO190	ACATCTGACGCTGCCGACGAAGCCAGGTAGAGACCGAGTC
	SUO194	CATCTCCGAGCCCACGAGACTGAGAGAGACCCAAGACACTG
Three lowest-score sequences	BZO1132	GATGTCCACGAGGTCTCTACTGTACTCCACTGAGACCACTCAGTAACGCTGACGCGTTAGCTGTAGTAGCGTACGCTGCAGGTCGAC
	BZO1133	GATGTCCACGAGGTCTCTCACACGGCTCATACATGCCATACTACGAGCAGAAGCGTCCTAAGACTAAGCCGTACGCTGCAGGTCGAC
	BZO1134	GATGTCCACGAGGTCTCTGTATGATCAACTACGCGTACTCTATGAGTCCGCGTCTAGATCCGCATCAGCCGTACGCTGCAGGTCGAC
Sequencing library construction	seq1F	TCGTCGGCAGCGTCAGATGTGTATAAGAGACAGNNNNNNGATGTCCACGAGGTCTCT
	seq1R	GTCTCGTGGGCTCGGAGATGTGTATAAGAGACAGNNNNNNGTCGACCTGCAGCGTACG
	BZO426	AATGATACGGCGACCACCGAGATCTACACTAGATCGCTCGTCGGCAGCGTCAGATGTG
	BZO427	CAAGCAGAAGACGGCATACGAGATCTAGTACGGTCTCGTGGGCTCGGAGATGTG
qPCR	ZXO036	ACCTGCAGCGTACGCTATCTG
	ZXO037	TCTCTACCTGGCTTCGTCGGC
